# Convergently-evolved honeypot ants show mixed signs of niche divergence

**DOI:** 10.64898/2026.04.07.717096

**Authors:** Bianca Raissa Nogueira, Omar Daniel Leon-Alvarado, Lily Khadempour

## Abstract

1. Honeypot ants are a compelling system for studying convergent evolution. In these ants, specialized workers store liquid food in distended crops, a trait known as repletism, which has evolved independently across multiple genera worldwide. Seasonal resource scarcity and aridity are hypothesized drivers of this trait, yet the role of environmental factors in shaping the evolution of repletism has never been empirically tested.
2. We modeled suitable habitats for 49 honeypot ant species using ensemble distribution models, then used the most important environmental predictors to compare niche structure across and within biogeographic regions (Nearctic, Australasia, Afrotropic, Neotropic, Palearctic). To address uneven sampling density among species, we independently applied occurrence-based and Boolean (suitable-pixel) approaches, comparing each against environmental background using PERMANOVA and PERMADISP. Niche overlap was also assessed using Schoener’s D.
3. Variable importance profiles showed no consistent patterns across genera or regions, but we observed clear distinction on species occupied environmental space both within and across biogeographic regions. The relatively few cases of niche similarity and overlap occurred mainly among congeneric species and between Nearctic and Afrotropical taxa. Globally, species distributions were structured along a gradient opposing dry, thermally extreme environments and wetter, more vegetated conditions. While accumulated heat, climatic seasonality, and water-energy balance also contributed to niche differentiation.
4. Despite honeypot ants being considered desert specialists, our results show considerable environmental heterogeneity among species. As a group, honeypot ants neither occupy the same environmental space nor experience the same contemporary climatic pressures. This suggests that repletism is not a response to a single, conserved environmental condition, but to an interaction of physiological, morphological and behavioral constraints under different climatic contexts.
5. By characterizing the contemporary environmental niches of honeypot ants, this study establishes a baseline for further research on the evolution of repletism. While our results suggest that contemporary environmental factors cannot explain the convergence of honeypot ants, future work should examine paleoclimatic conditions along with species-level ecological traits.
