## Supplementary material for "Convergently-evolved honeypot ants show mixed signs of niche divergence": TableS1_Supp_honeypots_occurrence.xlsx

### Sheet: honeypots_occurence
species	occurrence_after_cleaning
Brachymyrmex giardi	6
Camponotus inflatus	21
Carebara perpusilla	29
Leptomyrmex cnemidatus	222
Leptomyrmex erythrocephalus	950
Leptomyrmex fragilis	58
Leptomyrmex geniculatus	14
Leptomyrmex mjobergi	28
Leptomyrmex niger	19
Leptomyrmex nigriceps	16
Leptomyrmex nigriventris	149
Leptomyrmex pallens	57
Leptomyrmex relictus	26
Leptomyrmex rothneyi	74
Leptomyrmex ruficeps	216
Leptomyrmex rufipes	351
Leptomyrmex rufithorax	101
Leptomyrmex tibialis	249
Leptomyrmex unicolor	79
Leptomyrmex varians	67
Leptomyrmex wiburdi	107
Melophorus bagoti	62
Myrmecocystus christineae	5
Myrmecocystus colei	8
Myrmecocystus creightoni	12
Myrmecocystus depilis	95
Myrmecocystus ewarti	8
Myrmecocystus flaviceps	34
Myrmecocystus hammettensis	9
Myrmecocystus intonsus	1
Myrmecocystus kathjuli	8
Myrmecocystus kennedyi	53
Myrmecocystus koso	6
Myrmecocystus lugubris	13
Myrmecocystus melanoticus	2
Myrmecocystus melliger	123
Myrmecocystus mendax	191
Myrmecocystus mexicanus	349
Myrmecocystus mimicus	264
Myrmecocystus navajo	71
Myrmecocystus nequazcatl	8
Myrmecocystus placodops	189
Myrmecocystus pyramicus	16
Myrmecocystus romainei	61
Myrmecocystus semirufus	48
Myrmecocystus tenuinodis	8
Myrmecocystus testaceus	140
Myrmecocystus wheeleri	39
Myrmecocystus yuma	22
Proformica epinotalis	25
Proformica nasuta	70
Tapinolepis trimenii	7
Table S1 - Species occurrence numbers after all cleaning steps.
