## Supplementary material for "Convergently-evolved honeypot ants show mixed signs of niche divergence": TableS2_Supp_variables_table_VIF.xlsx

### Sheet: variables_vif
Variable	Description	Group VIF	Combined VIF
CHELSA bioclimatic
bio1	Mean annual near-surface air temperature	4.40	>8
bio2	Mean diurnal near-surface air temperature range	>8	-
bio3	Isothermality	1.84	2.60
bio4	Temperature seasonality	3.01	>8
bio5	Mean daily maximum near-surface air temperature of the warmest month	>8	-
bio6	Mean daily minimum near-surface air temperature of the coldest month	>8	-
bio7	Annual daily mean near-surface air temperature range	>8	-
bio8	Mean daily mean air temperatures of the wettest quarter	2.85	7.21
bio9	Mean daily mean air temperatures of the driest quarter	2.71	2.69
bio10	Mean daily mean near-surface air temperature of the warmest quarter	>8	-
bio11	Mean daily mean near-surface air temperature of the quarter	>8	-
bio12	Annual precipitation	>8	-
bio13	Precipitation of the wettest month	>8	-
bio14	Precipitation of the driest month	>8	-
bio15	Precipitation seasonality	3.37	4.32
bio16	Mean monthly precipitation of the wettest quarter	>8	-
bio17	Mean monthly precipitation of the driest quarter	7.51	5.47
bio18	Mean monthly precipitation amount of the warmest quarter	4.29	>8
bio19	Mean monthly precipitation amount of the coldest quarter	3.24	3.43
CHELSA climate
cmi_mean	Monthly ratio of precipitation to potential evapotranspiration	>8	-
cmi_range	Annual range of monthly climate moisture index	2.35	2.96
gdd0	Growing degree days heat sum above 0°c	>8	-
gdd10	Growing degree days heat sum above 10°c	>8	-
gdd5	Growing degree days heat sum above 5°c	>8	-
gsl	Growing season length	7.45	>8
gsp	Accumulated precipiation amount on growing season days	5.71	>8
gst	Mean temperature of growing season days	5.74	-
hurs_mean	Mean of monthly nearsurface relative humidity	>8	-
hurs_range	Annual range of monthly nearsurface relative humidity	1.59	1.59
ngd0	Number of growing degree days above 0°c	2.97	2.79
ngd5	Number of growing degree days above 5°c	4.27	4.32*
ngd10	Number of growing degree days above 10°c	4.42	3.92*
pet_penman_mean	Mean potential evapotranspiration	3.81	3.31
pet_penman_range	Range potential evapotranspiration	4.29	5.29*
vpd_mean	Vapor pressure deficit	>8	-
vpd_range	Vapor pressure deficit	>8	-
MODIS
tree cover	Percent of tree cover		5.29
nontree cover	Percent of non-tree cover		1.71
SoilTemp soil temperature
SBIO1	Annual mean temperature	4.54	-
SBIO2	Mean diurnal range	4.10	6.51
SBIO3	Isothermality	1.47	1.58
SBIO4	Temperature seasonality	3.01	-
SBIO5	Max temperature of warmest month	>8	-
SBIO6	Min temperature of coldest month	>8	-
SBIO7	Temperature annual range	>8	-
SBIO8	Mean temperature of wettest quarter	2.51	6.49
SBIO9	Mean temperature of driest quarter	2.85	>8
SBIO10	Mean temperature of warmest quarter	>8	>8
SBIO11	Mean temperature of coldest quarter	>8	>8
Table S2 - Predictors short name and description, with VIF results.
