## Supplementary material for "Convergently-evolved honeypot ants show mixed signs of niche divergence": TableS4_Supp_cohens_d_variable_importance.xlsx

### Sheet: cohens
pair	g1	g2	variable	importance_d	importance_mag	importance_p	imp_mean_g1	imp_mean_g2	environment_d	environment_mag	environment_p	env_mean_g1	env_mean_g2
Nea-Aus	Nea	Aus	ngd0	0.867	large	0	0.128	0	-0.868	large	0	357.717	364.995
Nea-Aus	Nea	Aus	SBIO3	0.533	medium	0.16	0.158	0.104	1.234	very large	0	37.635	15.99
Nea-Aus	Nea	Aus	bio15	0.503	medium	0.385	0.185	0.124	1.137	large	0	67.552	46.409
Nea-Aus	Nea	Aus	hurs_range	0.418	small	0.874	0.132	0.083	1.375	very large	0	11.503	7.83
Nea-Aus	Nea	Aus	SBIO8	-0.384	small	0.08	0.13	0.192	-0.705	medium	0.034	18.114	22.321
Nea-Aus	Nea	Aus	SBIO2	-0.335	small	0.245	0.169	0.225	2.142	huge	0	12.487	4.177
Nea-Aus	Nea	Aus	bio19	0.296	small	0.816	0.22	0.176	-1.331	very large	0	97.075	240.99
Nea-Aus	Nea	Aus	bio17	0.279	small	0.854	0.215	0.167	-2.095	huge	0	23.085	202.806
Nea-Aus	Nea	Aus	tree_cover	-0.271	small	0.199	0.147	0.18	-3.839	huge	0	3.748	48.131
Nea-Aus	Nea	Aus	cmi_range	0.266	small	0.835	0.152	0.116	-0.34	small	0.755	167.577	190.189
Nea-Aus	Nea	Aus	bio9	0.256	small	0.687	0.144	0.113	0.827	large	0.019	20.487	17.032
Nea-Aus	Nea	Aus	bio8	0.199	very small	0.723	0.157	0.129	-1.359	very large	0	15.862	23.074
Nea-Aus	Nea	Aus	nontree_cover	0.073	very small	0.255	0.158	0.146	-0.317	small	0.422	37.827	41.95
Nea-Aus	Nea	Aus	pet_penman_mean	0.047	very small	0.99	0.141	0.134	0.249	small	0.274	122.267	118.899
Nea-Aus	Nea	Aus	bio3	-0.034	very small	0.893	0.155	0.16	-0.62	medium	0.002	0.415	0.47
Neo-Aus	Neo	Aus	cmi_range	-0.723	medium	0.072	0.051	0.147	1.358	very large	0.082	322.92	190.189
Neo-Aus	Neo	Aus	bio8	-0.685	medium	0.061	0.06	0.156	-1.306	very large	0.857	18.048	23.074
Neo-Aus	Neo	Aus	bio17	-0.66	medium	0.204	0.095	0.206	-1.456	very large	0.027	14.328	202.806
Neo-Aus	Neo	Aus	bio9	-0.643	medium	0.145	0.062	0.139	1.348	very large	0.168	22.428	17.032
Neo-Aus	Neo	Aus	SBIO3	-0.519	medium	0.233	0.086	0.14	1.01	large	0.106	42.065	15.99
Neo-Aus	Neo	Aus	bio15	-0.516	medium	0.248	0.102	0.165	2.526	huge	0.036	93.306	46.409
Neo-Aus	Neo	Aus	ngd0	-0.459	small	0.762	0.007	0.08	0.236	small	0.871	365	364.995
Neo-Aus	Neo	Aus	tree_cover	-0.444	small	0.218	0.113	0.168	-1.786	very large	0.082	17.214	48.131
Neo-Aus	Neo	Aus	hurs_range	-0.407	small	0.179	0.067	0.116	1.376	very large	0.857	11.889	7.83
Neo-Aus	Neo	Aus	bio3	-0.386	small	0.636	0.111	0.164	0.876	large	0.082	0.572	0.47
Neo-Aus	Neo	Aus	SBIO2	0.363	small	0.985	0.248	0.187	0.687	medium	0.106	7.939	4.177
Neo-Aus	Neo	Aus	bio19	-0.319	small	0.691	0.158	0.206	2.441	huge	0.048	618.425	240.99
Neo-Aus	Neo	Aus	pet_penman_mean	-0.269	small	0.747	0.106	0.142	0.302	small	0.952	124.307	118.899
Neo-Aus	Neo	Aus	SBIO8	-0.168	very small	0.507	0.133	0.16	-1.106	large	0.765	17.468	22.321
Neo-Aus	Neo	Aus	nontree_cover	0.015	very small	0.583	0.155	0.152	2.576	huge	0.027	64.718	41.95
Table S4 - Cohens' d values for variable importance and environmental values extracted between Neartic-Australasia and Neotropic-Australasia.
