## Supplementary material for "Convergently-evolved honeypot ants show mixed signs of niche divergence": TableS5_Supp_occ_bool_back_all_species.xlsx

### Sheet: READ ME
PERMANOVA and PERMDISP p-value between occurrence-boolean-background data with 1000 iterations.
Legend:
bool: Boolean
back: background points
occ: occurrence

### Sheet: full_permanova_permdisp_median
species	bool_back_perma_median	bool_back_beta_median	occ_bool_perma_median	occ_bool_beta_median	occ_back_perma_median	occ_back_beta_median
Brachymyrmex_giardi	0.001	0.1555	0.125	0.13	0.6002	0.324739
Camponotus_inflatus	0.001	0.001	0.6235	0.5425	0.369408	0.567904
Carebara_perpusilla	0.001	0.001	0.27	0.314	0.257649	0.594719
Leptomyrmex_cnemidatus	0.001	0.091	0.001	0.015	0.001	0.363213
Leptomyrmex_erythrocephalus	0.001	0.001	0.001	0.001	0.001	0.001008
Leptomyrmex_fragilis	0.001	0.001	0.001	0.013	0.175504	0.260293
Leptomyrmex_geniculatus	0.001	0.7245	0.167	0.583	0.486421	0.486618
Leptomyrmex_mjobergi	0.001	0.001	0.5575	0.5335	0.001	0.233583
Leptomyrmex_niger	0.001	0.001	0.017	0.2135	0.06541	0.613114
Leptomyrmex_nigriceps	0.001	0.049	0.254	0.2125	0.293957	0.622174
Leptomyrmex_nigriventris	0.001	0.001	0.066	0.35	0.001	0.001009
Leptomyrmex_pallens	0.00990099	0.277228	0.051	0.201	0.063657	0.52957
Leptomyrmex_relictus	0.001	0.001	0.01	0.5715	0.007362	0.047862
Leptomyrmex_rothneyi	0.001	0.001	0.7695	0.135	0.038959	0.00373
Leptomyrmex_ruficeps	0.001	0.001	0.205	0.0605	0.001017	0.003002
Leptomyrmex_rufipes	0.001	0.001	0.001	0.055	0.001	0.275096
Leptomyrmex_rufithorax	0.001	0.523	0.2135	0.039	0.001	0.144943
Leptomyrmex_tibialis	0.001	0.002	0.0635	0.4525	0.001	0.56842
Leptomyrmex_unicolor	0.001	0.028	0.081	0.362	0.050681	0.372947
Leptomyrmex_varians	0.001	0.001	0.104	0.57	0.0026	0.210743
Leptomyrmex_wiburdi	0.001	0.001	0.071	0.099	0.001	0.001104
Melophorus_bagoti	0.001	0.001	0.2625	0.6815	0.054158	0.394484
Myrmecocystus_colei	0.241	0.274	0.986	0.85	0.102447	0.268141
Myrmecocystus_creightoni	0.001	0.001	0.213	0.446	0.087017	0.064495
Myrmecocystus_depilis	0.001	0.001	0.003	0.001	0.020834	0.003124
Myrmecocystus_ewarti	0.01	0.3745	0.384	0.933	0.51609	0.586165
Myrmecocystus_flaviceps	0.001	0.001	0.043	0.61	0.457448	0.642703
Myrmecocystus_hammettensis	0.001	0.001	0.753	0.286	0.454181	0.497315
Myrmecocystus_kathjuli	0.295	0.6905	0.9145	0.745	0.173454	0.516292
Myrmecocystus_kennedyi	0.001	0.001	0.019	0.154	0.029049	0.114505
Myrmecocystus_koso	0.001	0.028	0.6175	0.2925	0.307411	0.351423
Myrmecocystus_lugubris	0.001	0.001	0.67	0.5405	0.516572	0.505568
Myrmecocystus_melliger	0.001	0.001	0.0325	0.004	0.134716	0.332417
Myrmecocystus_mendax	0.001	0.001	0.282	0.286	0.001892	0.007852
Myrmecocystus_mexicanus	0.001	0.001	0.004	0.002	0.001636	0.001059
Myrmecocystus_mimicus	0.001	0.001	0.005	0.008	0.002311	0.001001
Myrmecocystus_navajo	0.001	0.001	0.002	0.002	0.111376	0.019184
Myrmecocystus_nequazcatl	0.018	0.004	0.211	0.761	0.408644	0.055659
Myrmecocystus_placodops	0.001	0.001	0.024	0.127	0.001007	0.218892
Myrmecocystus_pyramicus	0.001	0.001	0.038	0.0645	0.030483	0.624446
Myrmecocystus_romainei	0.001	0.001	0.019	0.003	0.055385	0.033814
Myrmecocystus_semirufus	0.001	0.001	0.018	0.063	0.001	0.161542
Myrmecocystus_tenuinodis	0.001	0.001	0.4475	0.4455	0.67617	0.578211
Myrmecocystus_testaceus	0.001	0.001	0.016	0.186	0.001117	0.483652
Myrmecocystus_wheeleri	0.001	0.001	0.205	0.1925	0.003533	0.011903
Myrmecocystus_yuma	0.001	0.001	0.116	0.5515	0.088536	0.196294
Proformica_epinotalis	0.001	0.001	0.023	0.003	0.059877	0.161357
Proformica_nasuta	0.001	0.001	0.457	0.1815	0.143838	0.24555
Tapinolepis_trimenii	0.001	0.001	0.008	0.024	0.476898	0.293439
