## Supplementary material for "Convergently-evolved honeypot ants show mixed signs of niche divergence": TableS6_Supp_within_region_centroid.xlsx

### Sheet: within_region_centroid
Tests	Parameters	Type	Australasia	Afrotropic	Nearctic	Neotropic	Palearctic
PERMANOVA	p value mean	Boolean	0.0121309	0.01112	0.00990099	0.00990099	0.00990099
	p value mean	Occurrence	0.00990099	0.0128445	0.00990099	0.00990099	0.00990099
	p value median	Boolean	0.00990099	0.00990099	0.00990099	0.00990099	0.00990099
	p value median	Occurrence	0.00990099	0.00990099	0.00990099	0.00990099	0.00990099
	Proportion of significance	Boolean	0.985986	1	1	1	1
	Proportion of significance	Occurrence	1	1	1	1	1
	R2 mean	Occurrence	0.596234	0.157155	0.227664	0.45327	0.467485
	R2 mean	Boolean	0.453236	0.00687443	0.255788	0.822529	0.528348
PERMDISP	p value mean	Boolean	0.0192371	0.0113579	0.00990099	0.286366	0.00990099
	p value mean	Occurrence	0.0124481	0.0117246	0.00990099	0.0333997	0.0539153
	p value median	Boolean	0.00990099	0.00990099	0.00990099	0.267327	0.00990099
	p value median	Occurrence	0.00990099	0.00990099	0.00990099	0.029703	0.039604
	Proportion of significance	Boolean	0.931932	0.998999	1	0.023023	1
	Proportion of significance	Occurrence	0.983984	0.997998	1	0.877878	0.635636
	F mean	Boolean	22.3721	176.528	62.4052	1.41382	67.0854
	F mean	Occurrence	14.108	13.3438	11.4101	6.61241	5.56255
Centroid distance	Mean	Boolean	3.89745	3.76694	2.96823	6.6763	5.26654
	Mean	Occurrence	3.51565	3.29601	2.37786	5.71541	3.99363
Table S6 - Environmental niches differed significantly among groups across all regions for both Boolean and occurrence data. However, differences in niche variation within groups were also significant in most regions, suggesting that variation in dispersion may partially contribute to the observed differences. Table shows PERMANOVA, PERMDISP, and centroid distance results for within-region compar…
